# Urbanization-driven changes in web-building are decoupled from body size in an orb-web spider

**DOI:** 10.1101/214924

**Authors:** Maxime Dahirel, Maarten De Cock, Pieter Vantieghem, Dries Bonte

**Affiliations:** Ghent University, Department of Biology, Terrestrial Ecology unit, K. L. Ledeganckstraat 35, B-9000 Gent, Belgium; Univ Rennes, CNRS, ECOBIO (Ecosystèmes, biodiversité, évolution) - UMR 6553, F-35000 Rennes, France

**Keywords:** adaptation, fecundity, foraging, multivariate mixed model, spider web, temperature-size rule

## Abstract

1. In animals, behavioural responses may play an important role in determining population persistence in the face of environmental changes. Body size is a key trait central to many life history traits and behaviours. While behaviours are typically assumed to be highly plastic, size correlations may impose constraints on their adaptive value when size itself is subject to environmental changes.
2. Urbanization is an important human-induced rapid environmental change that imposes multiple selection pressures on both body size and (size-constrained) behaviour. How these combine to shape behavioural responses of urban-dwelling species is unclear.
3. Using web-building, an easily quantifiable behaviour linked to body size, and the garden spider *Araneus diadematus* as a model, we disentangle direct behavioural responses to urbanization and body size constraints across a network of 63 selected populations differing in urbanization intensity at two spatial scales.
4. Spiders were smaller in highly urbanized sites (local scale only), in line with expectations based on reduced prey biomass availability and the Urban Heat Island effect. The use of multivariate mixed modelling reveals that although web traits and body size are correlated within populations, behavioural responses to urbanization do not appear to be constrained by size: there is no evidence of size-web correlations among populations or among landscapes. Spiders thus altered different components of their web-building behaviours independently in response to urbanization: mesh width and web surface decreased independently with urbanization at the local scale, while web surface also increased with urbanization at the landscape scale. These responses are expected to compensate, at least in part, for reduced prey biomass availability.
5. Our results demonstrate that responses in typically size-dependent behaviours may be decoupled from size changes, thereby allowing fitness maximisation in novel environments. The spatial scale of the behavioural responses to urbanization suggest contributions of both genetic adaptation and plasticity. Although fecundity decreased with local-scale urbanization, *Araneus diadematus* abundances were remarkably similar across urbanization gradients; behavioural responses thus appear overall successful at the population level.
