## Supplementary Materials for "Urbanization-driven changes in web-building are decoupled from body size in an orb-web spider"

### Sheet: Tables S1
	Supplementary Tables 1. Trait variance-covariance matrices for each hierarchical level under study, based on a multivariate mixed model assuming different covariation patterns for each urbanization intensity (complex model #2). In each case, among landscapes/populations/individual variances are given on diagonals, with between-trait covariances below and corresponding between-trait correlations a…
	(1) Among landscapes						(2) Among populations						(3) Within populations (residual)
		Body size	Mesh width	Web surface	Egg load			Body size	Mesh width	Web surface	Egg load			Body size	Mesh width	Web surface	Egg load
	(a) Low urbanization						(a) Low urbanization
	Body size	0.28 (0.00; 1.45)	-0.22 (-0.87; 0.62)	0.27 (-0.58; 0.90)	-0.02 (-0.88; 0.84)		Body size	0.23 (0.03; 0.62)	0.47 (-0.46; 0.94)	0.24 (-0.61; 0.88)	0.10 (-0.80; 0.90)		Body size	0.71 (0.63; 0.79)	0.34 (0.26; 0.41)	0.33 (0.26; 0.41)	0.14 (-0.04; 0.30)
	Mesh width	-0.08 (-0.60; 0.29)	0.73 (0.11; 3.10)	-0.25 (-0.87; 0.55)	0.01 (-0.86; 0.87)		Mesh width	0.06 (-0.01; 0.22)	0.06 (0.00; 0.22)	0.30 (-0.70; 0.89)	0.10 (-0.83; 0.91)		Mesh width	0.24 (0.18; 0.31)	0.75 (0.66; 0.84)	0.56 (0.50; 0.61)	0.09 (-0.07; 0.23)
	Web surface	0.06 (-0.12; 0.43)	-0.08 (-0.57; 0.23)	0.25 (0.01; 1.07)	-0.03 (-0.88; 0.84)		Web surface	0.04 (-0.05; 0.18)	0.02 (-0.02; 0.12)	0.07 (0.00; 0.22)	0.01 (-0.84; 0.83)		Web surface	0.24 (0.18; 0.30)	0.41 (0.34; 0.48)	0.71 (0.63; 0.79)	0.11 (-0.03; 0.24)
	Egg load	-0.00 (-0.21; 0.22)	-0.00 (-0.35; 0.29)	0.00 (-0.17; 0.18)	0.17 (0.00; 1.32)		Egg load	0.00 (-0.02; 0.03)	0.00 (-0.01; 0.02)	0.00 (-0.01; 0.01)	0.00 (0.00; 0.00)		Egg load	0.02 (-0.01; 0.05)	0.01 (-0.01; 0.04)	0.02 (-0.00; 0.04)	0.03 (0.03; 0.04)
	(b) Medium urbanization						(b) Medium urbanization
	Body size	0.16 (0.00; 0.81)	0.13 (-0.74; 0.89)	0.26 (-0.63; 0.90)	0.02 (-0.82; 0.85)		Body size	0.27 (0.06; 0.74)	0.25 (-0.37; 0.76)	-0.03 (-0.75; 0.71)	0.01 (-0.77; 0.76)
	Mesh width	0.02 (-0.09; 0.18)	0.11 (0.00; 0.59)	0.22 (-0.65; 0.87)	-0.02 (-0.85; 0.84)		Mesh width	0.05 (-0.08; 0.22)	0.18 (0.03; 0.45)	0.02 (-0.74; 0.72)	-0.03 (-0.81; 0.75)
	Web surface	0.06 (-0.14; 0.38)	0.04 (-0.16; 0.29)	0.47 (0.07; 1.61)	-0.03 (-0.85; 0.85)		Web surface	-0.00 (-0.08; 0.09)	0.01 (-0.05; 0.09)	0.04 (0.00; 0.18)	0.06 (-0.76; 0.84)
	Egg load	-0.01 (-0.09; 0.11)	-0.00 (-0.07; 0.09)	-0.01 (-0.26; 0.15)	0.21 (0.00; 1.32)		Egg load	0.00 (-0.02; 0.02)	-0.00 (-0.02; 0.02)	0.00 (-0.00; 0.01)	0.00 (0.00; 0.01)
	(c) High urbanization						(c) High urbanization
	Body size	0.11 (0.00; 0.69)	0.15 (-0.82; 0.91)	0.24 (-0.78; 0.92)	-0.04 (-0.89; 0.85)		Body size	0.25 (0.05; 0.61)	0.07 (-0.73; 0.80)	0.06 (-0.69; 0.73)	0.08 (-0.80; 0.85)
	Mesh width	0.02 (-0.04; 0.15)	0.06 (0.00; 0.32)	0.24 (-0.73; 0.94)	-0.03 (-0.88; 0.85)		Mesh width	0.01 (-0.07; 0.12)	0.05 (0.00; 0.19)	0.24 (-0.63; 0.86)	0.04 (-0.80; 0.85)
	Web surface	0.03 (-0.05; 0.23)	0.02 (-0.04; 0.16)	0.12 (0.00; 0.56)	-0.01 (-0.89; 0.88)		Web surface	0.01 (-0.10; 0.13)	0.02 (-0.02; 0.11)	0.08 (0.00; 0.28)	0.03 (-0.79; 0.83)
	Egg load	-0.00 (-0.07; 0.06)	-0.00 (-0.05; 0.04)	-0.00 (-0.08; 0.08)	0.09 (0.00; 0.73)		Egg load	0.00 (-0.02; 0.03)	0.00 (-0.01; 0.02)	0.00 (-0.01; 0.01)	0.00 (0.00; 0.01)

### Sheet: Table S2
	Supplementary Table S2. Fixed effects for the multivariate mixed model investigating spider trait (co)variation, presented with 95% Credible Intervals in parentheses. Random effects are presented Table 3 of the main text
		Body size	Mesh width	Web surface	Egg load
	Fixed effects	β (95% CI)	β (95% CI)	β (95% CI)	β (95% CI)
	Intercept	0.00 (-0.36; 0.36)	0.23 (-0.15; 0.63)	-0.11 (-0.43; 0.24)	5.83 (5.74; 5.93)
	Local urbanization, medium	0.04 (-0.29; 0.35)	-0.15 (-0.38; 0.09)	-0.25 (-0.47; -0.03)	-0.10 (-0.17; -0.02)
	Local urbanization, high	-0.46 (-0.79; -0.13)	-0.42 (-0.66; -0.18)	-0.40 (-0.62; -0.18)	-0.18 (-0.26; -0.11)
	Landscape urbanization, medium	0.11 (-0.31; 0.54)	-0.13 (-0.65; 0.38)	0.49 (0.06; 0.94)	0.01 (-0.09; 0.11)
	Landscape urbanization, high	0.32 (-0.11; 0.76)	0.02 (-0.50; 0.52)	0.48 (0.05; 0.90)	-0.03 (-0.12; 0.07)
	Sampling date	0.14 (-0.04; 0.31)	0.26 (0.05; 0.46)	0.32 (0.15; 0.50)	0.07 (-0.02; 0.18)
	Body size, Mesh width, Web surface and sampling date are centered and scaled to unit standard deviation
	Reference category for urbanization levels is "low urbanization"
	Family is Gaussian for Body size, Mesh width, Web surface and Poisson for Population density and Egg load
	N= 621 except for Egg load (N=193) and Population density (N=63)

### Sheet: Table S3
	Supplementary Table S3. Fixed effects for the multivariate mixed model investigating spider trait (co)variation, assuming no main effect of local urbanization on Web Surface, presented with 95% Credible Intervals in parentheses. Associated random effects are presented in Supplementary Table S4
		Body size	Mesh width	Web surface	Egg load
	Fixed effects	β (95% CI)	β (95% CI)	β (95% CI)	β (95% CI)
	Intercept	0.05 (-0.31; 0.40)	0.11 (-0.27; 0.48)	-0.11 (-0.43; 0.24)	5.83 (5.74; 5.93)
	Local urbanization, medium	0.14 (-0.18; 0.48)	0.03 (-0.26; 0.20)	--	-0.10 (-0.17; -0.03)
	Local urbanization, high	-0.45 (-0.77; -0.15)	-0.21 (-0.43; -0.00)	--	-0.08 (-0.15; -0.01)
	Landscape urbanization, medium	0.11 (-0.31; 0.53)	-0.13 (-0.65; 0.39)	0.49 (0.06; 0.94)	0.01 (-0.08; 0.12)
	Landscape urbanization, high	0.32 (-0.11; 0.75)	0.00 (-0.50; 0.51)	0.47 (0.03; 0.91)	-0.03 (-0.12; 0.07)
	Sampling date	0.14 (-0.03; 0.31)	0.26 (0.06; 0.47)	0.33 (0.16; 0.50)	0.07 (-0.03; 0.18)
	Body size, Mesh width, Web surface and sampling date are centered and scaled to unit standard deviation
	Reference category for urbanization levels is "low urbanization"
	Family is Gaussian for Body size, Mesh width, Web surface and Poisson for Population density and Egg load
	N= 621 except for Egg load (N=193) and Population density (N=63)

### Sheet: Table S4
	Supplementary Table S4. Trait variance-covariance matrices for each hierarchical level under study, based on a multivariate mixed model assuming no main effect of local urbanization on Web Surface. In each case, among landscapes/populations/individual variances are given on diagonals, with between-trait covariances below and corresponding between-trait correlations above the diagonal. Covariances…
		Body size	Mesh width	Web surface	Egg load
	(a) Among landscapes
	Body size	0.06 (0.00; 0.21)	-0.09 (-0.78; 0.64)	0.44 (-0.42; 0.91)	-0.05 (-0.87; 0.82)
	Mesh width	-0.01 (-0.08; 0.07)	0.17 (0.05; 0.41)	-0.01 (-0.65; 0.59)	-0.01 (-0.79; 0.78)
	Web surface	0.04 (-0.01; 0.14)	0.00 (-0.08; 0.11)	0.11 (0.01; 0.28)	-0.08 (-0.86; 0.80)
	Egg load	-0.00 (-0.01; 0.01)	-0.00 (-0.02; 0.02)	-0.00 (-0.02; 0.01)	0.00 (0.00; 0.01)
	(b) Among populations
	Body size	0.23 (0.12; 0.39)	0.39 (-0.07; 0.74)	0.26 (-0.26; 0.66)	0.13 (-0.70; 0.84)
	Mesh width	0.05 (-0.01; 0.14)	0.08 (0.02; 0.19)	0.35 (-0.28; 0.75)	0.09 (-0.26; 0.68)
	Web surface	0.04 (-0.03; 0.13)	0.03 (-0.01; 0.11)	0.10 (0.03; 0.20)	0.06 (-0.75; 0.79)
	Egg load	0.00 (-0.01; 0.02)	0.00 (-0.01; 0.01)	0.00 (-0.01; 0.01)	0.00 (0.00; 0.00)
	(c) Within populations (residual)
	Body size	0.71 (0.63; 0.80)	0.33 (0.26; 0.41)	0.33 (0.26; 0.41)	0.13 (-0.05; 0.29)
	Mesh width	0.24 (0.18; 0.31)	0.74 (0.66; 0.84)	0.56 (0.50; 0.61)	0.08 (-0.08; 0.24)
	Web surface	0.24 (0.17; 0.30)	0.40 (0.34; 0.47)	0.70 (0.63; 0.79)	0.11 (-0.03; 0.24)
	Egg load	0.02 (-0.01; 0.05)	0.01 (-0.01; 0.04)	0.02 (-0.01; 0.04)	0.03 (0.03; 0.04)
